# Chromatin priming and co-factor availability shape lineage response to the neuronal pioneer factor ASCL1 in pluripotency

**DOI:** 10.64898/2026.03.19.712999

**Authors:** Jethro Lundie-Brown, Rosalind Drummond, John-Poul Ng-Blichfeldt, Roberta Azzarelli, Anna Philpott

## Abstract

Transcription factors act within defined developmental windows, yet how naïve pluripotent cells acquire competence to execute specific transcription factor-driven fate programmes remains unclear. Pioneer transcription factors that engage target sites in closed chromatin to initiate gene expression programmes often act at the top of hierarchies in cell identity transitions. However, we show that the ability of ASCL1 to induce a coherent neuronal programme emerges only after exit from pluripotency, coincident with progressive chromatin remodelling and accumulation of permissive histone marks at neuronal ASCL1 target sites. Binding analysis reveals that although ASCL1 can access a subset of neuronal loci in mESCs and EpiLCs, ASCL1 is preferentially diverted to non-neuronal sites, resulting in divergent transcriptional responses. Increasing global histone acetylation enhances activation of individual neuronal genes but is insufficient to drive full neuronal differentiation. In contrast, co-expression of the homeodomain transcription factor PHOX2B redirects ASCL1 towards neuronal targets while suppressing inappropriate programmes in mESCs. These findings demonstrate that ASCL1 pioneer activity is highly context-dependent and that developmental priming of chromatin is essential for appropriate lineage specification.

**HIGHLIGHTS:**

- Ectopic ASCL1 drives non-neuronal transcriptional responses in naïve and formative pluripotent cells
- ASCL1 occupies distinct, predominantly non-neuronal genomic targets in pluripotent cells due to differential chromatin accessibility
- ASCL1 pioneer activity is locus- and cell type-specific and predicted by histone acetylation status
- Co-expression of ASCL1 with *Phox2* homeodomain cofactors potentiates neuronal lineage acquisition in pluripotent cells
