## Supplementary material for "Chromatin priming and co-factor availability shape lineage response to the neuronal pioneer factor ASCL1 in pluripotency": Table S4

### Sheet: Table S4 - 653 ASCL1 peaks
seqnames	start	end	peakID	peakset	bound_mESC	bound_NE	open_mESC_0h	open_mESC_24h	open_NE_0h	open_NE_24h
chr1	34717835	34718335	24	EpiLC_NE	FALSE	TRUE	TRUE	TRUE	TRUE	TRUE
chr1	51954164	51954664	46	EpiLC_NE	FALSE	TRUE	TRUE	TRUE	TRUE	TRUE
chr1	66507001	66507501	66	EpiLC_NE	FALSE	TRUE	TRUE	TRUE	TRUE	TRUE
chr1	72616737	72617237	71	EpiLC_NE	FALSE	TRUE	TRUE	TRUE	TRUE	TRUE
chr1	75419601	75420101	84	EpiLC_NE	FALSE	TRUE	TRUE	FALSE	TRUE	TRUE
chr1	75424349	75424849	85	EpiLC_NE	FALSE	TRUE	TRUE	TRUE	FALSE	FALSE
chr1	75425629	75426129	86	EpiLC_NE	FALSE	TRUE	FALSE	FALSE	FALSE	TRUE
chr1	75485847	75486347	87	EpiLC_NE	FALSE	TRUE	TRUE	FALSE	FALSE	FALSE
chr1	86561560	86562060	99	EpiLC_NE	FALSE	TRUE	TRUE	TRUE	TRUE	TRUE
chr1	125767624	125768124	129	EpiLC_NE	FALSE	TRUE	FALSE	FALSE	TRUE	TRUE
chr1	126789408	126789908	130	EpiLC_NE	FALSE	TRUE	FALSE	FALSE	TRUE	TRUE
chr1	131006453	131006953	133	EpiLC_NE	FALSE	TRUE	FALSE	FALSE	TRUE	TRUE
chr1	131013615	131014115	134	EpiLC_NE	FALSE	TRUE	FALSE	FALSE	TRUE	TRUE
chr1	133007964	133008464	142	EpiLC_NE	FALSE	TRUE	TRUE	FALSE	TRUE	TRUE
chr1	133108882	133109382	143	EpiLC_NE	FALSE	TRUE	TRUE	TRUE	TRUE	TRUE
chr1	133110069	133110569	144	EpiLC_NE	FALSE	TRUE	TRUE	TRUE	TRUE	TRUE
chr1	133115614	133116114	145	EpiLC_NE	FALSE	TRUE	TRUE	TRUE	TRUE	TRUE
chr1	134641226	134641726	152	EpiLC_NE	FALSE	TRUE	TRUE	FALSE	TRUE	TRUE
chr1	153540826	153541326	166	EpiLC_NE	FALSE	TRUE	TRUE	TRUE	TRUE	TRUE
chr1	153621803	153622303	167	EpiLC_NE	FALSE	TRUE	TRUE	TRUE	FALSE	TRUE
chr1	166775502	166776002	182	EpiLC_NE	FALSE	TRUE	TRUE	TRUE	TRUE	TRUE
chr1	166910247	166910747	183	EpiLC_NE	FALSE	TRUE	FALSE	FALSE	TRUE	TRUE
chr1	167009773	167010273	184	EpiLC_NE	FALSE	TRUE	FALSE	FALSE	FALSE	TRUE
chr1	177272844	177273344	194	EpiLC_NE	FALSE	TRUE	FALSE	FALSE	FALSE	FALSE
chr1	177274998	177275498	195	EpiLC_NE	FALSE	TRUE	TRUE	TRUE	TRUE	TRUE
chr1	182735980	182736480	204	EpiLC_NE	FALSE	TRUE	TRUE	TRUE	TRUE	TRUE
chr1	194301929	194302429	224	EpiLC_NE	FALSE	TRUE	TRUE	TRUE	TRUE	TRUE
chr1	194311627	194312127	225	EpiLC_NE	FALSE	TRUE	FALSE	FALSE	TRUE	TRUE
chr1	194422086	194422586	226	EpiLC_NE	FALSE	TRUE	FALSE	FALSE	TRUE	TRUE
chr2	4465020	4465520	227	EpiLC_NE	FALSE	TRUE	TRUE	TRUE	TRUE	TRUE
chr2	4584546	4585046	228	EpiLC_NE	FALSE	TRUE	FALSE	TRUE	FALSE	TRUE
chr2	26188800	26189300	244	EpiLC_NE	FALSE	TRUE	TRUE	TRUE	TRUE	TRUE
chr2	26190075	26190575	245	EpiLC_NE	FALSE	TRUE	TRUE	TRUE	FALSE	TRUE
chr2	26199334	26199834	246	EpiLC_NE	FALSE	TRUE	TRUE	TRUE	TRUE	TRUE
chr2	26242172	26242672	247	EpiLC_NE	FALSE	TRUE	FALSE	FALSE	FALSE	FALSE
chr2	91709115	91709615	335	EpiLC_NE	FALSE	TRUE	FALSE	FALSE	TRUE	TRUE
chr2	91808799	91809299	336	EpiLC_NE	FALSE	TRUE	FALSE	FALSE	FALSE	FALSE
chr2	101927683	101928183	348	EpiLC_NE	FALSE	TRUE	FALSE	FALSE	FALSE	FALSE
chr2	102037356	102037856	349	EpiLC_NE	FALSE	TRUE	FALSE	TRUE	TRUE	TRUE
chr2	102074777	102075277	350	EpiLC_NE	FALSE	TRUE	FALSE	FALSE	TRUE	TRUE
chr2	118592663	118593163	373	EpiLC_NE	FALSE	TRUE	TRUE	TRUE	TRUE	TRUE
chr2	118740366	118740866	374	EpiLC_NE	FALSE	TRUE	TRUE	FALSE	TRUE	TRUE
chr2	132593312	132593812	394	EpiLC_NE	FALSE	TRUE	TRUE	FALSE	TRUE	TRUE
chr2	132623332	132623832	395	EpiLC_NE	FALSE	TRUE	TRUE	TRUE	TRUE	TRUE
chr2	132722035	132722535	396	EpiLC_NE	FALSE	TRUE	FALSE	TRUE	TRUE	TRUE
chr2	135966142	135966642	401	EpiLC_NE	FALSE	TRUE	FALSE	TRUE	TRUE	TRUE
chr2	148522642	148523142	419	EpiLC_NE	FALSE	TRUE	TRUE	TRUE	TRUE	TRUE
chr2	151910752	151911252	428	EpiLC_NE	FALSE	TRUE	TRUE	TRUE	TRUE	TRUE
chr2	152793510	152794010	433	EpiLC_NE	FALSE	TRUE	TRUE	TRUE	TRUE	TRUE
chr2	152913713	152914213	434	EpiLC_NE	FALSE	TRUE	TRUE	TRUE	FALSE	TRUE
chr2	157660553	157661053	443	EpiLC_NE	FALSE	TRUE	TRUE	TRUE	TRUE	TRUE
chr2	157812179	157812679	444	EpiLC_NE	FALSE	TRUE	TRUE	TRUE	TRUE	TRUE
chr2	158116390	158116890	445	EpiLC_NE	FALSE	TRUE	FALSE	FALSE	TRUE	TRUE
chr3	8782324	8782824	497	EpiLC_NE	FALSE	TRUE	TRUE	TRUE	TRUE	TRUE
chr3	76028853	76029353	564	EpiLC_NE	FALSE	TRUE	FALSE	FALSE	FALSE	TRUE
chr3	84639553	84640053	568	EpiLC_NE	FALSE	TRUE	TRUE	FALSE	TRUE	TRUE
chr3	108063724	108064224	605	EpiLC_NE	FALSE	TRUE	FALSE	FALSE	FALSE	TRUE
chr3	108065832	108066332	606	EpiLC_NE	FALSE	TRUE	FALSE	FALSE	TRUE	TRUE
chr3	108104165	108104665	607	EpiLC_NE	FALSE	TRUE	FALSE	FALSE	TRUE	TRUE
chr3	108793469	108793969	610	EpiLC_NE	FALSE	TRUE	FALSE	FALSE	TRUE	TRUE
chr3	145464980	145465480	640	EpiLC_NE	FALSE	TRUE	TRUE	TRUE	TRUE	TRUE
chr3	145670148	145670648	641	EpiLC_NE	FALSE	TRUE	TRUE	TRUE	TRUE	TRUE
chr4	20460278	20460778	667	EpiLC_NE	FALSE	TRUE	FALSE	FALSE	TRUE	TRUE
chr4	63181145	63181645	722	EpiLC_NE	FALSE	TRUE	FALSE	TRUE	TRUE	TRUE
chr4	110074811	110075311	769	EpiLC_NE	FALSE	TRUE	FALSE	FALSE	FALSE	TRUE
chr4	127065578	127066078	820	EpiLC_NE	FALSE	TRUE	FALSE	FALSE	FALSE	FALSE
chr4	127121191	127121691	821	EpiLC_NE	FALSE	TRUE	TRUE	TRUE	TRUE	TRUE
chr4	130529210	130529710	826	EpiLC_NE	FALSE	TRUE	TRUE	TRUE	TRUE	TRUE
chr4	130648159	130648659	827	EpiLC_NE	FALSE	TRUE	TRUE	FALSE	FALSE	TRUE
chr4	135251266	135251766	840	EpiLC_NE	FALSE	TRUE	FALSE	FALSE	TRUE	TRUE
chr4	138088615	138089115	850	EpiLC_NE	FALSE	TRUE	TRUE	TRUE	TRUE	TRUE
chr4	138270370	138270870	851	EpiLC_NE	FALSE	TRUE	FALSE	FALSE	FALSE	TRUE
chr4	138410312	138410812	853	EpiLC_NE	FALSE	TRUE	TRUE	TRUE	TRUE	TRUE
chr4	138456696	138457196	854	EpiLC_NE	FALSE	TRUE	TRUE	FALSE	TRUE	TRUE
chr4	153503409	153503909	892	EpiLC_NE	FALSE	TRUE	FALSE	FALSE	FALSE	TRUE
chr4	155044972	155045472	897	EpiLC_NE	FALSE	TRUE	TRUE	TRUE	TRUE	TRUE
chr5	37904976	37905476	946	EpiLC_NE	FALSE	TRUE	TRUE	FALSE	TRUE	TRUE
chr5	92386472	92386972	975	EpiLC_NE	FALSE	TRUE	TRUE	FALSE	TRUE	TRUE
chr5	110596127	110596627	1003	EpiLC_NE	FALSE	TRUE	TRUE	TRUE	TRUE	TRUE
chr5	110653447	110653947	1004	EpiLC_NE	FALSE	TRUE	FALSE	FALSE	FALSE	FALSE
chr5	118002925	118003425	1024	EpiLC_NE	FALSE	TRUE	TRUE	TRUE	TRUE	TRUE
chr5	123453225	123453725	1037	EpiLC_NE	FALSE	TRUE	FALSE	FALSE	TRUE	TRUE
chr5	123456033	123456533	1038	EpiLC_NE	FALSE	TRUE	TRUE	TRUE	TRUE	TRUE
chr5	127780929	127781429	1048	EpiLC_NE	FALSE	TRUE	TRUE	TRUE	TRUE	TRUE
chr5	127786505	127787005	1049	EpiLC_NE	FALSE	TRUE	FALSE	FALSE	TRUE	TRUE
chr5	128513810	128514310	1050	EpiLC_NE	FALSE	TRUE	TRUE	TRUE	TRUE	TRUE
chr5	128516822	128517322	1051	EpiLC_NE	FALSE	TRUE	TRUE	TRUE	TRUE	TRUE
chr5	128528896	128529396	1052	EpiLC_NE	FALSE	TRUE	FALSE	FALSE	TRUE	TRUE
chr5	144698986	144699486	1088	EpiLC_NE	FALSE	TRUE	FALSE	FALSE	TRUE	TRUE
chr6	5298219	5298719	1105	EpiLC_NE	FALSE	TRUE	TRUE	TRUE	TRUE	TRUE
chr6	60805557	60806057	1159	EpiLC_NE	FALSE	TRUE	TRUE	TRUE	TRUE	TRUE
chr6	77956249	77956749	1171	EpiLC_NE	FALSE	TRUE	TRUE	TRUE	TRUE	TRUE
chr6	86770884	86771384	1180	EpiLC_NE	FALSE	TRUE	TRUE	TRUE	TRUE	TRUE
chr6	88863315	88863815	1184	EpiLC_NE	FALSE	TRUE	FALSE	TRUE	TRUE	TRUE
chr6	88875416	88875916	1185	EpiLC_NE	FALSE	TRUE	TRUE	TRUE	TRUE	TRUE
chr6	88902491	88902991	1186	EpiLC_NE	FALSE	TRUE	TRUE	TRUE	TRUE	TRUE
chr6	88914920	88915420	1187	EpiLC_NE	FALSE	TRUE	TRUE	TRUE	TRUE	TRUE
chr6	91133007	91133507	1194	EpiLC_NE	FALSE	TRUE	TRUE	FALSE	TRUE	TRUE
chr7	24575183	24575683	1275	EpiLC_NE	FALSE	TRUE	FALSE	FALSE	FALSE	TRUE
chr7	101487122	101487622	1368	EpiLC_NE	FALSE	TRUE	TRUE	TRUE	TRUE	TRUE
chr7	105199565	105200065	1370	EpiLC_NE	FALSE	TRUE	TRUE	FALSE	TRUE	TRUE
chr7	126483967	126484467	1404	EpiLC_NE	FALSE	TRUE	TRUE	TRUE	TRUE	TRUE
chr7	126521822	126522322	1405	EpiLC_NE	FALSE	TRUE	TRUE	TRUE	TRUE	TRUE
chr7	126626194	126626694	1406	EpiLC_NE	FALSE	TRUE	TRUE	TRUE	TRUE	TRUE
chr7	131862312	131862812	1417	EpiLC_NE	FALSE	TRUE	FALSE	TRUE	TRUE	FALSE
chr7	131864344	131864844	1418	EpiLC_NE	FALSE	TRUE	FALSE	FALSE	TRUE	TRUE
chr7	131987138	131987638	1419	EpiLC_NE	FALSE	TRUE	FALSE	FALSE	TRUE	TRUE
chr7	132005390	132005890	1420	EpiLC_NE	FALSE	TRUE	TRUE	FALSE	TRUE	TRUE
chr7	138716248	138716748	1428	EpiLC_NE	FALSE	TRUE	FALSE	FALSE	TRUE	TRUE
chr7	138793021	138793521	1429	EpiLC_NE	FALSE	TRUE	TRUE	TRUE	TRUE	TRUE
chr8	24188132	24188632	1481	EpiLC_NE	FALSE	TRUE	FALSE	FALSE	TRUE	TRUE
chr8	24534216	24534716	1482	EpiLC_NE	FALSE	TRUE	TRUE	TRUE	TRUE	TRUE
chr8	24664165	24664665	1483	EpiLC_NE	FALSE	TRUE	FALSE	FALSE	FALSE	TRUE
chr8	31534153	31534653	1494	EpiLC_NE	FALSE	TRUE	FALSE	FALSE	TRUE	TRUE
chr8	31603179	31603679	1495	EpiLC_NE	FALSE	TRUE	TRUE	TRUE	TRUE	TRUE
chr8	31611263	31611763	1496	EpiLC_NE	FALSE	TRUE	TRUE	TRUE	TRUE	TRUE
chr8	96338798	96339298	1586	EpiLC_NE	FALSE	TRUE	FALSE	TRUE	TRUE	TRUE
chr8	110904053	110904553	1599	EpiLC_NE	FALSE	TRUE	TRUE	TRUE	TRUE	TRUE
chr9	40442171	40442671	1670	EpiLC_NE	FALSE	TRUE	TRUE	TRUE	TRUE	TRUE
chr9	40498615	40499115	1671	EpiLC_NE	FALSE	TRUE	FALSE	FALSE	FALSE	TRUE
chr9	40525282	40525782	1672	EpiLC_NE	FALSE	TRUE	FALSE	FALSE	TRUE	TRUE
chr9	52060669	52061169	1701	EpiLC_NE	FALSE	TRUE	TRUE	TRUE	TRUE	TRUE
chr9	52064548	52065048	1702	EpiLC_NE	FALSE	TRUE	FALSE	FALSE	TRUE	TRUE
chr9	59563540	59564040	1717	EpiLC_NE	FALSE	TRUE	TRUE	TRUE	TRUE	TRUE
chr9	74055467	74055967	1755	EpiLC_NE	FALSE	TRUE	FALSE	FALSE	FALSE	TRUE
chr9	74183184	74183684	1756	EpiLC_NE	FALSE	TRUE	FALSE	FALSE	TRUE	TRUE
chr9	74287322	74287822	1757	EpiLC_NE	FALSE	TRUE	FALSE	FALSE	TRUE	TRUE
chr9	75518366	75518866	1760	EpiLC_NE	FALSE	TRUE	TRUE	TRUE	TRUE	TRUE
chr9	96853908	96854408	1774	EpiLC_NE	FALSE	TRUE	TRUE	TRUE	TRUE	TRUE
chr9	96862658	96863158	1775	EpiLC_NE	FALSE	TRUE	FALSE	FALSE	TRUE	TRUE
chr9	96871545	96872045	1776	EpiLC_NE	FALSE	TRUE	TRUE	TRUE	TRUE	TRUE
chr9	96895113	96895613	1777	EpiLC_NE	FALSE	TRUE	TRUE	TRUE	TRUE	TRUE
chr9	96900605	96901105	1778	EpiLC_NE	FALSE	TRUE	TRUE	TRUE	TRUE	TRUE
chr9	96933192	96933692	1779	EpiLC_NE	FALSE	TRUE	FALSE	FALSE	TRUE	TRUE
chr9	96938214	96938714	1780	EpiLC_NE	FALSE	TRUE	TRUE	TRUE	TRUE	TRUE
chr9	98817484	98817984	1782	EpiLC_NE	FALSE	TRUE	TRUE	FALSE	TRUE	TRUE
chr9	106003842	106004342	1790	EpiLC_NE	FALSE	TRUE	FALSE	FALSE	TRUE	TRUE
chr9	106025110	106025610	1791	EpiLC_NE	FALSE	TRUE	TRUE	TRUE	TRUE	TRUE
chr9	112036825	112037325	1803	EpiLC_NE	FALSE	TRUE	TRUE	TRUE	TRUE	TRUE
chr10	26571162	26571662	1850	EpiLC_NE	FALSE	TRUE	TRUE	TRUE	TRUE	TRUE
chr10	26635410	26635910	1851	EpiLC_NE	FALSE	TRUE	FALSE	TRUE	TRUE	TRUE
chr10	42919467	42919967	1861	EpiLC_NE	FALSE	TRUE	TRUE	TRUE	TRUE	TRUE
chr10	42982200	42982700	1862	EpiLC_NE	FALSE	TRUE	FALSE	TRUE	TRUE	TRUE
chr10	43049026	43049526	1863	EpiLC_NE	FALSE	TRUE	TRUE	TRUE	TRUE	TRUE
chr10	43123900	43124400	1864	EpiLC_NE	FALSE	TRUE	TRUE	TRUE	TRUE	TRUE
chr10	105474682	105475182	1946	EpiLC_NE	FALSE	TRUE	TRUE	TRUE	TRUE	TRUE
chr11	46056645	46057145	2024	EpiLC_NE	FALSE	TRUE	TRUE	TRUE	TRUE	TRUE
chr11	77755922	77756422	2070	EpiLC_NE	FALSE	TRUE	FALSE	FALSE	TRUE	TRUE
chr11	84461256	84461756	2087	EpiLC_NE	FALSE	TRUE	FALSE	FALSE	TRUE	TRUE
chr11	84495334	84495834	2088	EpiLC_NE	FALSE	TRUE	TRUE	TRUE	TRUE	TRUE
chr11	99175632	99176132	2125	EpiLC_NE	FALSE	TRUE	FALSE	FALSE	TRUE	TRUE
chr11	101080626	101081126	2134	EpiLC_NE	FALSE	TRUE	TRUE	TRUE	TRUE	TRUE
chr11	101121069	101121569	2135	EpiLC_NE	FALSE	TRUE	FALSE	FALSE	FALSE	TRUE
chr11	101137438	101137938	2136	EpiLC_NE	FALSE	TRUE	TRUE	TRUE	TRUE	TRUE
chr11	114671796	114672296	2166	EpiLC_NE	FALSE	TRUE	TRUE	TRUE	TRUE	FALSE
chr11	114698380	114698880	2167	EpiLC_NE	FALSE	TRUE	FALSE	FALSE	TRUE	TRUE
chr11	115105961	115106461	2168	EpiLC_NE	FALSE	TRUE	TRUE	TRUE	TRUE	TRUE
chr11	115124692	115125192	2169	EpiLC_NE	FALSE	TRUE	FALSE	TRUE	TRUE	TRUE
chr11	115137148	115137648	2170	EpiLC_NE	FALSE	TRUE	FALSE	FALSE	FALSE	FALSE
chr11	117857929	117858429	2184	EpiLC_NE	FALSE	TRUE	FALSE	FALSE	FALSE	FALSE
chr11	118056345	118056845	2187	EpiLC_NE	FALSE	TRUE	TRUE	TRUE	TRUE	TRUE
chr11	118093281	118093781	2188	EpiLC_NE	FALSE	TRUE	TRUE	TRUE	TRUE	TRUE
chr11	118102540	118103040	2189	EpiLC_NE	FALSE	TRUE	TRUE	TRUE	TRUE	TRUE
chr11	118129980	118130480	2190	EpiLC_NE	FALSE	TRUE	FALSE	FALSE	TRUE	TRUE
chr12	4409324	4409824	2198	EpiLC_NE	FALSE	TRUE	TRUE	FALSE	TRUE	TRUE
chr12	4526285	4526785	2199	EpiLC_NE	FALSE	TRUE	TRUE	TRUE	TRUE	TRUE
chr12	4551765	4552265	2200	EpiLC_NE	FALSE	TRUE	FALSE	FALSE	FALSE	TRUE
chr12	4597581	4598081	2201	EpiLC_NE	FALSE	TRUE	TRUE	TRUE	TRUE	TRUE
chr12	72320432	72320932	2278	EpiLC_NE	FALSE	TRUE	TRUE	TRUE	TRUE	TRUE
chr12	72488462	72488962	2279	EpiLC_NE	FALSE	TRUE	TRUE	TRUE	TRUE	TRUE
chr12	116368511	116369011	2338	EpiLC_NE	FALSE	TRUE	TRUE	TRUE	TRUE	TRUE
chr12	117116186	117116686	2339	EpiLC_NE	FALSE	TRUE	TRUE	TRUE	TRUE	TRUE
chr12	117136404	117136904	2340	EpiLC_NE	FALSE	TRUE	TRUE	TRUE	TRUE	TRUE
chr13	34998360	34998860	2377	EpiLC_NE	FALSE	TRUE	TRUE	TRUE	TRUE	TRUE
chr13	107737241	107737741	2487	EpiLC_NE	FALSE	TRUE	TRUE	TRUE	TRUE	TRUE
chr13	107798011	107798511	2488	EpiLC_NE	FALSE	TRUE	TRUE	TRUE	TRUE	TRUE
chr13	107804997	107805497	2489	EpiLC_NE	FALSE	TRUE	FALSE	FALSE	TRUE	TRUE
chr14	93580124	93580624	2574	EpiLC_NE	FALSE	TRUE	FALSE	FALSE	TRUE	TRUE
chr15	34813366	34813866	2619	EpiLC_NE	FALSE	TRUE	TRUE	TRUE	TRUE	TRUE
chr15	34829426	34829926	2620	EpiLC_NE	FALSE	TRUE	FALSE	TRUE	TRUE	TRUE
chr15	35266002	35266502	2621	EpiLC_NE	FALSE	TRUE	FALSE	FALSE	TRUE	TRUE
chr15	66891056	66891556	2654	EpiLC_NE	FALSE	TRUE	TRUE	TRUE	FALSE	TRUE
chr15	76346037	76346537	2665	EpiLC_NE	FALSE	TRUE	TRUE	TRUE	TRUE	TRUE
chr15	76406295	76406795	2666	EpiLC_NE	FALSE	TRUE	TRUE	TRUE	TRUE	TRUE
chr15	78655028	78655528	2673	EpiLC_NE	FALSE	TRUE	FALSE	FALSE	TRUE	TRUE
chr15	79086588	79087088	2674	EpiLC_NE	FALSE	TRUE	TRUE	TRUE	TRUE	TRUE
chr15	86072376	86072876	2691	EpiLC_NE	FALSE	TRUE	FALSE	FALSE	TRUE	TRUE
chr15	99602299	99602799	2715	EpiLC_NE	FALSE	TRUE	TRUE	FALSE	FALSE	TRUE
chr16	21023173	21023673	2752	EpiLC_NE	FALSE	TRUE	TRUE	TRUE	TRUE	TRUE
chr16	21029651	21030151	2753	EpiLC_NE	FALSE	TRUE	TRUE	TRUE	TRUE	TRUE
chr16	21065063	21065563	2754	EpiLC_NE	FALSE	TRUE	TRUE	TRUE	TRUE	TRUE
chr16	21090611	21091111	2755	EpiLC_NE	FALSE	TRUE	FALSE	FALSE	FALSE	TRUE
chr16	21129588	21130088	2756	EpiLC_NE	FALSE	TRUE	TRUE	TRUE	TRUE	TRUE
chr16	22692114	22692614	2759	EpiLC_NE	FALSE	TRUE	FALSE	TRUE	TRUE	TRUE
chr16	35409066	35409566	2782	EpiLC_NE	FALSE	TRUE	TRUE	TRUE	TRUE	TRUE
chr16	35424041	35424541	2783	EpiLC_NE	FALSE	TRUE	TRUE	TRUE	TRUE	TRUE
chr16	37784327	37784827	2788	EpiLC_NE	FALSE	TRUE	FALSE	FALSE	TRUE	TRUE
chr16	37811217	37811717	2789	EpiLC_NE	FALSE	TRUE	TRUE	FALSE	TRUE	TRUE
chr16	37822074	37822574	2790	EpiLC_NE	FALSE	TRUE	TRUE	TRUE	TRUE	TRUE
chr16	45545079	45545579	2793	EpiLC_NE	FALSE	TRUE	TRUE	TRUE	TRUE	TRUE
chr17	25511438	25511938	2863	EpiLC_NE	FALSE	TRUE	FALSE	TRUE	TRUE	TRUE
chr17	25513095	25513595	2864	EpiLC_NE	FALSE	TRUE	FALSE	FALSE	TRUE	TRUE
chr17	25623920	25624420	2865	EpiLC_NE	FALSE	TRUE	FALSE	FALSE	TRUE	TRUE
chr17	25625211	25625711	2866	EpiLC_NE	FALSE	TRUE	FALSE	FALSE	FALSE	TRUE
chr17	29985806	29986306	2883	EpiLC_NE	FALSE	TRUE	FALSE	FALSE	FALSE	FALSE
chr17	88179538	88180038	2947	EpiLC_NE	FALSE	TRUE	FALSE	TRUE	TRUE	TRUE
chr18	64476608	64477108	3017	EpiLC_NE	FALSE	TRUE	FALSE	FALSE	FALSE	FALSE
chr18	65773130	65773630	3020	EpiLC_NE	FALSE	TRUE	TRUE	FALSE	TRUE	TRUE
chr18	65808609	65809109	3021	EpiLC_NE	FALSE	TRUE	FALSE	FALSE	TRUE	TRUE
chr18	65830907	65831407	3022	EpiLC_NE	FALSE	TRUE	TRUE	TRUE	TRUE	TRUE
chr18	72809078	72809578	3030	EpiLC_NE	FALSE	TRUE	FALSE	FALSE	TRUE	TRUE
chr18	72848547	72849047	3031	EpiLC_NE	FALSE	TRUE	TRUE	FALSE	TRUE	TRUE
chr19	18572688	18573188	3078	EpiLC_NE	FALSE	TRUE	FALSE	FALSE	TRUE	TRUE
chr19	24879559	24880059	3084	EpiLC_NE	FALSE	TRUE	FALSE	FALSE	TRUE	TRUE
chr19	45292927	45293427	3120	EpiLC_NE	FALSE	TRUE	FALSE	FALSE	FALSE	TRUE
chr19	56536168	56536668	3130	EpiLC_NE	FALSE	TRUE	TRUE	TRUE	TRUE	TRUE
chr19	58425853	58426353	3134	EpiLC_NE	FALSE	TRUE	TRUE	FALSE	TRUE	TRUE
chr19	58427711	58428211	3135	EpiLC_NE	FALSE	TRUE	FALSE	FALSE	FALSE	TRUE
chrX	101046744	101047244	3166	EpiLC_NE	FALSE	TRUE	TRUE	FALSE	TRUE	TRUE
chr1	39610294	39610794	20	NE	FALSE	TRUE	FALSE	TRUE	FALSE	TRUE
chr1	51689523	51690023	27	NE	FALSE	TRUE	FALSE	FALSE	FALSE	TRUE
chr1	66305498	66305998	43	NE	FALSE	TRUE	TRUE	TRUE	TRUE	TRUE
chr1	66388480	66388980	44	NE	FALSE	TRUE	FALSE	FALSE	TRUE	TRUE
chr1	72326008	72326508	45	NE	FALSE	TRUE	FALSE	FALSE	FALSE	TRUE
chr1	78287680	78288180	58	NE	FALSE	TRUE	TRUE	TRUE	TRUE	TRUE
chr1	86602454	86602954	63	NE	FALSE	TRUE	FALSE	FALSE	FALSE	FALSE
chr1	105138362	105138862	79	NE	FALSE	TRUE	FALSE	FALSE	FALSE	TRUE
chr1	105239995	105240495	80	NE	FALSE	TRUE	FALSE	FALSE	FALSE	TRUE
chr1	125782158	125782658	90	NE	FALSE	TRUE	TRUE	FALSE	TRUE	TRUE
chr1	126382530	126383030	91	NE	FALSE	TRUE	FALSE	FALSE	TRUE	TRUE
chr1	126525047	126525547	92	NE	FALSE	TRUE	FALSE	FALSE	FALSE	TRUE
chr1	126673051	126673551	93	NE	FALSE	TRUE	FALSE	FALSE	TRUE	TRUE
chr1	130978831	130979331	100	NE	FALSE	TRUE	FALSE	TRUE	TRUE	TRUE
chr1	131012195	131012695	101	NE	FALSE	TRUE	TRUE	TRUE	FALSE	TRUE
chr1	139303531	139304031	112	NE	FALSE	TRUE	FALSE	FALSE	FALSE	TRUE
chr1	153556166	153556666	118	NE	FALSE	TRUE	TRUE	FALSE	TRUE	TRUE
chr1	153612846	153613346	119	NE	FALSE	TRUE	TRUE	FALSE	TRUE	TRUE
chr1	166802560	166803060	141	NE	FALSE	TRUE	FALSE	FALSE	FALSE	FALSE
chr1	166840094	166840594	142	NE	FALSE	TRUE	TRUE	FALSE	FALSE	TRUE
chr1	166892926	166893426	143	NE	FALSE	TRUE	FALSE	FALSE	TRUE	TRUE
chr1	177270164	177270664	156	NE	FALSE	TRUE	FALSE	FALSE	FALSE	FALSE
chr1	182696333	182696833	167	NE	FALSE	TRUE	TRUE	TRUE	TRUE	TRUE
chr1	194345191	194345691	180	NE	FALSE	TRUE	FALSE	FALSE	TRUE	TRUE
chr1	194429144	194429644	181	NE	FALSE	TRUE	TRUE	FALSE	TRUE	TRUE
chr2	4433063	4433563	184	NE	FALSE	TRUE	FALSE	FALSE	FALSE	TRUE
chr2	4527743	4528243	185	NE	FALSE	TRUE	FALSE	TRUE	FALSE	TRUE
chr2	4534021	4534521	186	NE	FALSE	TRUE	TRUE	TRUE	TRUE	TRUE
chr2	18942505	18943005	202	NE	FALSE	TRUE	FALSE	TRUE	TRUE	TRUE
chr2	38807237	38807737	223	NE	FALSE	TRUE	FALSE	FALSE	TRUE	TRUE
chr2	38823899	38824399	224	NE	FALSE	TRUE	FALSE	FALSE	FALSE	TRUE
chr2	71275843	71276343	259	NE	FALSE	TRUE	TRUE	TRUE	TRUE	TRUE
chr2	71455585	71456085	260	NE	FALSE	TRUE	FALSE	FALSE	FALSE	FALSE
chr2	91682907	91683407	271	NE	FALSE	TRUE	FALSE	TRUE	TRUE	TRUE
chr2	101836350	101836850	284	NE	FALSE	TRUE	FALSE	TRUE	TRUE	TRUE
chr2	135950322	135950822	307	NE	FALSE	TRUE	TRUE	FALSE	TRUE	TRUE
chr2	136595438	136595938	308	NE	FALSE	TRUE	FALSE	TRUE	TRUE	TRUE
chr2	136696615	136697115	309	NE	FALSE	TRUE	FALSE	FALSE	TRUE	TRUE
chr2	151933144	151933644	324	NE	FALSE	TRUE	FALSE	FALSE	FALSE	TRUE
chr2	152862182	152862682	325	NE	FALSE	TRUE	FALSE	FALSE	FALSE	FALSE
chr2	152872452	152872952	326	NE	FALSE	TRUE	FALSE	FALSE	FALSE	FALSE
chr2	157731800	157732300	335	NE	FALSE	TRUE	FALSE	TRUE	FALSE	TRUE
chr2	181318137	181318637	357	NE	FALSE	TRUE	FALSE	FALSE	FALSE	FALSE
chr2	181369460	181369960	358	NE	FALSE	TRUE	FALSE	FALSE	TRUE	TRUE
chr2	181405609	181406109	359	NE	FALSE	TRUE	TRUE	FALSE	FALSE	TRUE
chr3	37404561	37405061	382	NE	FALSE	TRUE	FALSE	FALSE	FALSE	TRUE
chr3	87697030	87697530	434	NE	FALSE	TRUE	FALSE	TRUE	FALSE	TRUE
chr3	108073752	108074252	457	NE	FALSE	TRUE	FALSE	TRUE	TRUE	TRUE
chr3	126791980	126792480	467	NE	FALSE	TRUE	TRUE	TRUE	TRUE	TRUE
chr3	126812627	126813127	468	NE	FALSE	TRUE	FALSE	FALSE	FALSE	TRUE
chr4	9318321	9318821	506	NE	FALSE	TRUE	FALSE	FALSE	TRUE	TRUE
chr4	9337328	9337828	507	NE	FALSE	TRUE	TRUE	TRUE	TRUE	TRUE
chr4	109986591	109987091	605	NE	FALSE	TRUE	TRUE	TRUE	TRUE	TRUE
chr4	110142470	110142970	606	NE	FALSE	TRUE	FALSE	FALSE	TRUE	TRUE
chr4	110149724	110150224	607	NE	FALSE	TRUE	FALSE	FALSE	FALSE	TRUE
chr4	126600714	126601214	632	NE	FALSE	TRUE	FALSE	FALSE	TRUE	TRUE
chr4	126639189	126639689	633	NE	FALSE	TRUE	TRUE	FALSE	TRUE	TRUE
chr4	130532330	130532830	641	NE	FALSE	TRUE	FALSE	TRUE	FALSE	TRUE
chr4	138215493	138215993	653	NE	FALSE	TRUE	TRUE	FALSE	TRUE	TRUE
chr4	153563468	153563968	680	NE	FALSE	TRUE	FALSE	FALSE	FALSE	FALSE
chr4	153571157	153571657	681	NE	FALSE	TRUE	FALSE	FALSE	TRUE	TRUE
chr4	155032961	155033461	684	NE	FALSE	TRUE	FALSE	FALSE	FALSE	FALSE
chr4	155042670	155043170	685	NE	FALSE	TRUE	TRUE	FALSE	TRUE	TRUE
chr5	37626373	37626873	711	NE	FALSE	TRUE	FALSE	FALSE	TRUE	TRUE
chr5	75243597	75244097	738	NE	FALSE	TRUE	FALSE	FALSE	FALSE	TRUE
chr5	92404091	92404591	748	NE	FALSE	TRUE	FALSE	FALSE	TRUE	TRUE
chr5	92537809	92538309	749	NE	FALSE	TRUE	FALSE	FALSE	FALSE	FALSE
chr5	92559433	92559933	750	NE	FALSE	TRUE	TRUE	TRUE	TRUE	TRUE
chr5	99514407	99514907	756	NE	FALSE	TRUE	FALSE	FALSE	TRUE	TRUE
chr5	99622888	99623388	757	NE	FALSE	TRUE	FALSE	FALSE	FALSE	TRUE
chr5	99627096	99627596	758	NE	FALSE	TRUE	TRUE	TRUE	TRUE	TRUE
chr5	99644982	99645482	759	NE	FALSE	TRUE	FALSE	FALSE	FALSE	TRUE
chr5	101803854	101804354	764	NE	FALSE	TRUE	FALSE	FALSE	TRUE	TRUE
chr5	110716951	110717451	775	NE	FALSE	TRUE	FALSE	FALSE	TRUE	TRUE
chr5	128001167	128001667	802	NE	FALSE	TRUE	TRUE	FALSE	TRUE	TRUE
chr5	139477007	139477507	823	NE	FALSE	TRUE	FALSE	TRUE	FALSE	TRUE
chr6	55411301	55411801	888	NE	FALSE	TRUE	FALSE	FALSE	FALSE	TRUE
chr6	55421152	55421652	889	NE	FALSE	TRUE	FALSE	FALSE	TRUE	TRUE
chr6	55425878	55426378	890	NE	FALSE	TRUE	FALSE	FALSE	FALSE	TRUE
chr6	60719720	60720220	899	NE	FALSE	TRUE	FALSE	FALSE	FALSE	TRUE
chr6	60722384	60722884	900	NE	FALSE	TRUE	FALSE	FALSE	TRUE	TRUE
chr6	77097542	77098042	912	NE	FALSE	TRUE	FALSE	FALSE	FALSE	TRUE
chr6	77939602	77940102	913	NE	FALSE	TRUE	FALSE	FALSE	FALSE	TRUE
chr6	77946669	77947169	914	NE	FALSE	TRUE	FALSE	FALSE	TRUE	TRUE
chr6	88906415	88906915	923	NE	FALSE	TRUE	FALSE	FALSE	FALSE	FALSE
chr6	91123564	91124064	928	NE	FALSE	TRUE	FALSE	FALSE	FALSE	TRUE
chr6	91130125	91130625	929	NE	FALSE	TRUE	TRUE	TRUE	TRUE	TRUE
chr7	27456163	27456663	1001	NE	FALSE	TRUE	TRUE	TRUE	TRUE	TRUE
chr7	28009053	28009553	1002	NE	FALSE	TRUE	FALSE	FALSE	FALSE	TRUE
chr7	105126315	105126815	1068	NE	FALSE	TRUE	FALSE	FALSE	FALSE	FALSE
chr7	105217731	105218231	1069	NE	FALSE	TRUE	TRUE	TRUE	TRUE	TRUE
chr7	105277731	105278231	1070	NE	FALSE	TRUE	FALSE	FALSE	TRUE	TRUE
chr7	108714117	108714617	1071	NE	FALSE	TRUE	FALSE	FALSE	FALSE	TRUE
chr7	113426102	113426602	1078	NE	FALSE	TRUE	FALSE	FALSE	TRUE	TRUE
chr7	125483307	125483807	1093	NE	FALSE	TRUE	FALSE	TRUE	TRUE	TRUE
chr7	125607892	125608392	1094	NE	FALSE	TRUE	FALSE	FALSE	FALSE	TRUE
chr7	131886242	131886742	1101	NE	FALSE	TRUE	FALSE	FALSE	TRUE	TRUE
chr7	131915068	131915568	1102	NE	FALSE	TRUE	FALSE	FALSE	FALSE	FALSE
chr7	136891015	136891515	1106	NE	FALSE	TRUE	FALSE	FALSE	TRUE	TRUE
chr7	136918264	136918764	1107	NE	FALSE	TRUE	FALSE	FALSE	FALSE	FALSE
chr7	136919045	136919545	1108	NE	FALSE	TRUE	FALSE	FALSE	TRUE	TRUE
chr7	138655316	138655816	1110	NE	FALSE	TRUE	FALSE	FALSE	TRUE	TRUE
chr7	138657188	138657688	1111	NE	FALSE	TRUE	FALSE	FALSE	TRUE	TRUE
chr8	10223344	10223844	1124	NE	FALSE	TRUE	FALSE	FALSE	FALSE	TRUE
chr8	10299246	10299746	1125	NE	FALSE	TRUE	TRUE	TRUE	TRUE	TRUE
chr8	10549741	10550241	1126	NE	FALSE	TRUE	FALSE	TRUE	TRUE	TRUE
chr8	10663394	10663894	1127	NE	FALSE	TRUE	FALSE	FALSE	TRUE	TRUE
chr8	10679538	10680038	1128	NE	FALSE	TRUE	FALSE	FALSE	TRUE	TRUE
chr8	24454287	24454787	1136	NE	FALSE	TRUE	FALSE	FALSE	TRUE	TRUE
chr8	24626303	24626803	1137	NE	FALSE	TRUE	FALSE	FALSE	TRUE	TRUE
chr8	31638520	31639020	1143	NE	FALSE	TRUE	TRUE	FALSE	TRUE	TRUE
chr8	95704768	95705268	1204	NE	FALSE	TRUE	FALSE	FALSE	FALSE	FALSE
chr8	96316191	96316691	1205	NE	FALSE	TRUE	TRUE	TRUE	FALSE	TRUE
chr8	103453174	103453674	1211	NE	FALSE	TRUE	FALSE	FALSE	TRUE	TRUE
chr8	103511405	103511905	1212	NE	FALSE	TRUE	TRUE	TRUE	TRUE	TRUE
chr8	110915954	110916454	1220	NE	FALSE	TRUE	FALSE	FALSE	TRUE	TRUE
chr8	110968822	110969322	1221	NE	FALSE	TRUE	FALSE	FALSE	TRUE	TRUE
chr9	21874597	21875097	1241	NE	FALSE	TRUE	FALSE	FALSE	FALSE	FALSE
chr9	52135071	52135571	1284	NE	FALSE	TRUE	FALSE	FALSE	TRUE	TRUE
chr9	74094380	74094880	1318	NE	FALSE	TRUE	FALSE	FALSE	TRUE	TRUE
chr9	74189422	74189922	1319	NE	FALSE	TRUE	FALSE	FALSE	TRUE	TRUE
chr9	74767749	74768249	1323	NE	FALSE	TRUE	FALSE	FALSE	TRUE	TRUE
chr9	74838566	74839066	1324	NE	FALSE	TRUE	FALSE	TRUE	FALSE	TRUE
chr9	75536705	75537205	1327	NE	FALSE	TRUE	FALSE	TRUE	FALSE	TRUE
chr9	96923773	96924273	1339	NE	FALSE	TRUE	FALSE	FALSE	FALSE	FALSE
chr9	105989671	105990171	1351	NE	FALSE	TRUE	TRUE	TRUE	TRUE	TRUE
chr9	111982919	111983419	1363	NE	FALSE	TRUE	FALSE	FALSE	TRUE	TRUE
chr10	17671651	17672151	1395	NE	FALSE	TRUE	TRUE	TRUE	TRUE	TRUE
chr10	42898402	42898902	1415	NE	FALSE	TRUE	TRUE	TRUE	TRUE	TRUE
chr10	43110487	43110987	1416	NE	FALSE	TRUE	FALSE	FALSE	FALSE	FALSE
chr10	61233647	61234147	1437	NE	FALSE	TRUE	TRUE	TRUE	FALSE	TRUE
chr10	80095589	80096089	1452	NE	FALSE	TRUE	FALSE	FALSE	FALSE	FALSE
chr10	81236457	81236957	1454	NE	FALSE	TRUE	FALSE	TRUE	FALSE	TRUE
chr10	96482181	96482681	1488	NE	FALSE	TRUE	TRUE	TRUE	TRUE	TRUE
chr10	105346472	105346972	1494	NE	FALSE	TRUE	FALSE	FALSE	TRUE	TRUE
chr11	8916231	8916731	1534	NE	FALSE	TRUE	FALSE	FALSE	TRUE	TRUE
chr11	33082815	33083315	1550	NE	FALSE	TRUE	FALSE	FALSE	FALSE	TRUE
chr11	33184087	33184587	1551	NE	FALSE	TRUE	FALSE	TRUE	TRUE	TRUE
chr11	33250789	33251289	1552	NE	FALSE	TRUE	FALSE	TRUE	FALSE	TRUE
chr11	77825559	77826059	1597	NE	FALSE	TRUE	TRUE	TRUE	TRUE	TRUE
chr11	77827476	77827976	1598	NE	FALSE	TRUE	FALSE	FALSE	FALSE	FALSE
chr11	84483715	84484215	1607	NE	FALSE	TRUE	TRUE	FALSE	TRUE	TRUE
chr11	113502518	113503018	1638	NE	FALSE	TRUE	TRUE	TRUE	TRUE	TRUE
chr11	113577869	113578369	1639	NE	FALSE	TRUE	FALSE	FALSE	TRUE	TRUE
chr11	114670879	114671379	1645	NE	FALSE	TRUE	FALSE	FALSE	FALSE	TRUE
chr11	114694576	114695076	1646	NE	FALSE	TRUE	FALSE	FALSE	TRUE	TRUE
chr11	114740290	114740790	1647	NE	FALSE	TRUE	FALSE	FALSE	FALSE	TRUE
chr11	115046041	115046541	1649	NE	FALSE	TRUE	FALSE	FALSE	FALSE	FALSE
chr11	117769202	117769702	1653	NE	FALSE	TRUE	FALSE	FALSE	FALSE	TRUE
chr11	118033496	118033996	1654	NE	FALSE	TRUE	FALSE	FALSE	TRUE	TRUE
chr12	4572986	4573486	1660	NE	FALSE	TRUE	TRUE	FALSE	TRUE	TRUE
chr12	4596443	4596943	1661	NE	FALSE	TRUE	FALSE	FALSE	FALSE	TRUE
chr12	31771046	31771546	1691	NE	FALSE	TRUE	TRUE	TRUE	TRUE	TRUE
chr12	55564904	55565404	1713	NE	FALSE	TRUE	TRUE	TRUE	TRUE	TRUE
chr12	55667052	55667552	1714	NE	FALSE	TRUE	FALSE	FALSE	FALSE	TRUE
chr12	116586564	116587064	1768	NE	FALSE	TRUE	FALSE	FALSE	TRUE	TRUE
chr12	116735547	116736047	1769	NE	FALSE	TRUE	FALSE	FALSE	TRUE	TRUE
chr12	117112742	117113242	1770	NE	FALSE	TRUE	FALSE	FALSE	FALSE	FALSE
chr12	117187521	117188021	1771	NE	FALSE	TRUE	FALSE	FALSE	TRUE	TRUE
chr13	35000462	35000962	1802	NE	FALSE	TRUE	FALSE	FALSE	FALSE	TRUE
chr13	35103518	35104018	1803	NE	FALSE	TRUE	FALSE	FALSE	FALSE	TRUE
chr13	40865629	40866129	1810	NE	FALSE	TRUE	FALSE	FALSE	FALSE	FALSE
chr13	54896323	54896823	1823	NE	FALSE	TRUE	TRUE	TRUE	TRUE	TRUE
chr13	54901877	54902377	1824	NE	FALSE	TRUE	FALSE	FALSE	FALSE	FALSE
chr13	95911633	95912133	1869	NE	FALSE	TRUE	FALSE	FALSE	TRUE	TRUE
chr14	28224676	28225176	1932	NE	FALSE	TRUE	FALSE	FALSE	TRUE	TRUE
chr14	69296083	69296583	1976	NE	FALSE	TRUE	FALSE	TRUE	FALSE	TRUE
chr15	35272088	35272588	2023	NE	FALSE	TRUE	FALSE	FALSE	FALSE	TRUE
chr15	35283658	35284158	2024	NE	FALSE	TRUE	FALSE	FALSE	FALSE	TRUE
chr15	67117227	67117727	2051	NE	FALSE	TRUE	FALSE	FALSE	TRUE	TRUE
chr15	67120754	67121254	2052	NE	FALSE	TRUE	FALSE	FALSE	FALSE	TRUE
chr15	78597946	78598446	2067	NE	FALSE	TRUE	FALSE	FALSE	FALSE	TRUE
chr15	78723890	78724390	2068	NE	FALSE	TRUE	FALSE	TRUE	FALSE	TRUE
chr15	79146612	79147112	2070	NE	FALSE	TRUE	TRUE	TRUE	TRUE	TRUE
chr15	99499443	99499943	2092	NE	FALSE	TRUE	TRUE	TRUE	TRUE	TRUE
chr15	99505320	99505820	2093	NE	FALSE	TRUE	FALSE	FALSE	TRUE	TRUE
chr15	99546135	99546635	2094	NE	FALSE	TRUE	FALSE	FALSE	FALSE	TRUE
chr16	35524109	35524609	2128	NE	FALSE	TRUE	FALSE	FALSE	FALSE	TRUE
chr17	25510187	25510687	2210	NE	FALSE	TRUE	FALSE	FALSE	FALSE	TRUE
chr17	29949938	29950438	2215	NE	FALSE	TRUE	FALSE	TRUE	TRUE	TRUE
chr17	30103595	30104095	2216	NE	FALSE	TRUE	FALSE	FALSE	FALSE	TRUE
chr17	86024623	86025123	2278	NE	FALSE	TRUE	FALSE	FALSE	FALSE	TRUE
chr17	88052653	88053153	2280	NE	FALSE	TRUE	FALSE	FALSE	FALSE	TRUE
chr18	64399690	64400190	2344	NE	FALSE	TRUE	TRUE	TRUE	TRUE	TRUE
chr18	65913462	65913962	2348	NE	FALSE	TRUE	TRUE	TRUE	TRUE	TRUE
chr18	66994618	66995118	2351	NE	FALSE	TRUE	FALSE	FALSE	FALSE	TRUE
chr18	72856140	72856640	2361	NE	FALSE	TRUE	FALSE	FALSE	FALSE	TRUE
chr18	72858085	72858585	2362	NE	FALSE	TRUE	FALSE	FALSE	TRUE	TRUE
chr19	18570432	18570932	2396	NE	FALSE	TRUE	FALSE	FALSE	FALSE	TRUE
chr19	24903745	24904245	2403	NE	FALSE	TRUE	FALSE	FALSE	TRUE	TRUE
chr19	24914405	24914905	2404	NE	FALSE	TRUE	FALSE	FALSE	TRUE	TRUE
chr19	56458691	56459191	2442	NE	FALSE	TRUE	FALSE	FALSE	FALSE	TRUE
chr19	58441173	58441673	2444	NE	FALSE	TRUE	TRUE	TRUE	TRUE	TRUE
chrX	101020520	101021020	2472	NE	FALSE	TRUE	FALSE	FALSE	FALSE	TRUE
chrX	101062370	101062870	2473	NE	FALSE	TRUE	FALSE	FALSE	FALSE	TRUE
chrX	101125392	101125892	2474	NE	FALSE	TRUE	TRUE	FALSE	TRUE	TRUE
chrX	135678709	135679209	2480	NE	FALSE	TRUE	FALSE	FALSE	TRUE	TRUE
chrX	142689562	142690062	2481	NE	FALSE	TRUE	FALSE	FALSE	TRUE	TRUE
chr1	55240993	55241493	6	mESC_NE	TRUE	TRUE	FALSE	TRUE	FALSE	FALSE
chr1	119432172	119432672	10	mESC_NE	TRUE	TRUE	TRUE	TRUE	TRUE	TRUE
chr1	131044477	131044977	12	mESC_NE	TRUE	TRUE	TRUE	TRUE	TRUE	TRUE
chr2	101878780	101879280	34	mESC_NE	TRUE	TRUE	TRUE	FALSE	FALSE	TRUE
chr4	9220844	9221344	71	mESC_NE	TRUE	TRUE	TRUE	TRUE	TRUE	TRUE
chr4	127294060	127294560	83	mESC_NE	TRUE	TRUE	TRUE	TRUE	TRUE	TRUE
chr4	135218515	135219015	85	mESC_NE	TRUE	TRUE	TRUE	TRUE	FALSE	TRUE
chr4	138504869	138505369	87	mESC_NE	TRUE	TRUE	FALSE	TRUE	TRUE	TRUE
chr5	75159598	75160098	100	mESC_NE	TRUE	TRUE	TRUE	TRUE	TRUE	TRUE
chr7	27388404	27388904	139	mESC_NE	TRUE	TRUE	TRUE	TRUE	TRUE	TRUE
chr8	95719070	95719570	180	mESC_NE	TRUE	TRUE	TRUE	TRUE	TRUE	TRUE
chr11	9001787	9002287	236	mESC_NE	TRUE	TRUE	FALSE	TRUE	FALSE	FALSE
chr11	75760627	75761127	246	mESC_NE	TRUE	TRUE	FALSE	TRUE	TRUE	TRUE
chr11	77676949	77677449	247	mESC_NE	TRUE	TRUE	TRUE	TRUE	TRUE	TRUE
chr11	77721693	77722193	248	mESC_NE	TRUE	TRUE	FALSE	TRUE	FALSE	FALSE
chr11	101135791	101136291	255	mESC_NE	TRUE	TRUE	FALSE	TRUE	FALSE	FALSE
chr11	113474915	113475415	258	mESC_NE	TRUE	TRUE	TRUE	TRUE	TRUE	TRUE
chr11	115291638	115292138	260	mESC_NE	TRUE	TRUE	FALSE	TRUE	TRUE	TRUE
chr12	116623494	116623994	282	mESC_NE	TRUE	TRUE	TRUE	TRUE	TRUE	TRUE
chr13	40820912	40821412	285	mESC_NE	TRUE	TRUE	TRUE	TRUE	FALSE	FALSE
chr13	107967697	107968197	302	mESC_NE	TRUE	TRUE	TRUE	TRUE	TRUE	TRUE
chr15	78634836	78635336	331	mESC_NE	TRUE	TRUE	TRUE	TRUE	FALSE	TRUE
chr15	99621619	99622119	339	mESC_NE	TRUE	TRUE	TRUE	TRUE	TRUE	TRUE
chr17	30198781	30199281	362	mESC_NE	TRUE	TRUE	FALSE	TRUE	FALSE	TRUE
chr19	18616084	18616584	391	mESC_NE	TRUE	TRUE	FALSE	TRUE	TRUE	TRUE
chr1	34575957	34576457	26	Universal	TRUE	TRUE	TRUE	TRUE	TRUE	TRUE
chr1	51918504	51919004	46	Universal	TRUE	TRUE	TRUE	TRUE	TRUE	TRUE
chr1	51924815	51925315	47	Universal	TRUE	TRUE	TRUE	TRUE	TRUE	TRUE
chr1	55170519	55171019	53	Universal	TRUE	TRUE	TRUE	TRUE	TRUE	TRUE
chr1	75483069	75483569	84	Universal	TRUE	TRUE	TRUE	TRUE	TRUE	TRUE
chr1	134628328	134628828	150	Universal	TRUE	TRUE	TRUE	TRUE	TRUE	TRUE
chr1	153580614	153581114	176	Universal	TRUE	TRUE	TRUE	TRUE	FALSE	TRUE
chr1	153608981	153609481	177	Universal	TRUE	TRUE	TRUE	TRUE	TRUE	TRUE
chr1	177269103	177269603	203	Universal	TRUE	TRUE	TRUE	TRUE	TRUE	TRUE
chr1	182513730	182514230	218	Universal	TRUE	TRUE	TRUE	TRUE	TRUE	TRUE
chr1	192955162	192955662	233	Universal	TRUE	TRUE	TRUE	TRUE	TRUE	TRUE
chr2	4561740	4562240	235	Universal	TRUE	TRUE	TRUE	TRUE	TRUE	TRUE
chr2	18900804	18901304	245	Universal	TRUE	TRUE	FALSE	TRUE	TRUE	TRUE
chr2	18925385	18925885	246	Universal	TRUE	TRUE	FALSE	TRUE	TRUE	TRUE
chr2	18959811	18960311	247	Universal	TRUE	TRUE	FALSE	TRUE	FALSE	TRUE
chr2	19002743	19003243	248	Universal	TRUE	TRUE	TRUE	TRUE	TRUE	TRUE
chr2	26060832	26061332	260	Universal	TRUE	TRUE	TRUE	TRUE	TRUE	TRUE
chr2	38820241	38820741	313	Universal	TRUE	TRUE	FALSE	TRUE	FALSE	FALSE
chr2	38865293	38865793	314	Universal	TRUE	TRUE	TRUE	TRUE	TRUE	TRUE
chr2	38866356	38866856	315	Universal	TRUE	TRUE	TRUE	TRUE	TRUE	TRUE
chr2	38881929	38882429	316	Universal	TRUE	TRUE	FALSE	TRUE	TRUE	TRUE
chr2	71459705	71460205	335	Universal	TRUE	TRUE	TRUE	TRUE	TRUE	TRUE
chr2	91734911	91735411	353	Universal	TRUE	TRUE	TRUE	TRUE	TRUE	TRUE
chr2	91843058	91843558	354	Universal	TRUE	TRUE	TRUE	TRUE	TRUE	TRUE
chr2	101947666	101948166	363	Universal	TRUE	TRUE	FALSE	FALSE	TRUE	TRUE
chr2	101951971	101952471	364	Universal	TRUE	TRUE	TRUE	TRUE	TRUE	TRUE
chr2	102061737	102062237	365	Universal	TRUE	TRUE	TRUE	TRUE	TRUE	TRUE
chr2	113890509	113891009	379	Universal	TRUE	TRUE	TRUE	TRUE	TRUE	TRUE
chr2	118641209	118641709	384	Universal	TRUE	TRUE	FALSE	TRUE	FALSE	TRUE
chr2	124976046	124976546	393	Universal	TRUE	TRUE	TRUE	TRUE	TRUE	TRUE
chr2	151832787	151833287	420	Universal	TRUE	TRUE	TRUE	TRUE	TRUE	TRUE
chr2	151841730	151842230	421	Universal	TRUE	TRUE	TRUE	TRUE	TRUE	TRUE
chr2	151871273	151871773	422	Universal	TRUE	TRUE	TRUE	TRUE	TRUE	TRUE
chr2	151890950	151891450	423	Universal	TRUE	TRUE	TRUE	TRUE	TRUE	TRUE
chr2	151956489	151956989	424	Universal	TRUE	TRUE	TRUE	TRUE	TRUE	TRUE
chr2	152018931	152019431	425	Universal	TRUE	TRUE	TRUE	TRUE	TRUE	TRUE
chr2	152022325	152022825	426	Universal	TRUE	TRUE	TRUE	TRUE	TRUE	TRUE
chr2	157785698	157786198	448	Universal	TRUE	TRUE	TRUE	TRUE	TRUE	TRUE
chr3	84734211	84734711	593	Universal	TRUE	TRUE	TRUE	TRUE	TRUE	TRUE
chr3	84845265	84845765	594	Universal	TRUE	TRUE	TRUE	TRUE	TRUE	TRUE
chr3	84932210	84932710	595	Universal	TRUE	TRUE	TRUE	TRUE	TRUE	TRUE
chr3	127051176	127051676	657	Universal	TRUE	TRUE	TRUE	TRUE	TRUE	TRUE
chr3	127061374	127061874	658	Universal	TRUE	TRUE	FALSE	TRUE	TRUE	TRUE
chr3	127094419	127094919	659	Universal	TRUE	TRUE	TRUE	TRUE	TRUE	TRUE
chr3	145656032	145656532	669	Universal	TRUE	TRUE	TRUE	TRUE	TRUE	TRUE
chr3	145694155	145694655	670	Universal	TRUE	TRUE	TRUE	TRUE	TRUE	TRUE
chr4	110013057	110013557	781	Universal	TRUE	TRUE	FALSE	TRUE	FALSE	TRUE
chr4	126513738	126514238	825	Universal	TRUE	TRUE	TRUE	TRUE	TRUE	TRUE
chr4	127207554	127208054	827	Universal	TRUE	TRUE	TRUE	TRUE	TRUE	TRUE
chr4	127224244	127224744	828	Universal	TRUE	TRUE	TRUE	TRUE	TRUE	TRUE
chr4	127253794	127254294	829	Universal	TRUE	TRUE	TRUE	TRUE	TRUE	TRUE
chr4	127259145	127259645	830	Universal	TRUE	TRUE	TRUE	TRUE	TRUE	TRUE
chr4	130556517	130557017	848	Universal	TRUE	TRUE	TRUE	TRUE	TRUE	TRUE
chr4	135297286	135297786	877	Universal	TRUE	TRUE	TRUE	TRUE	TRUE	TRUE
chr4	135300690	135301190	878	Universal	TRUE	TRUE	TRUE	TRUE	TRUE	TRUE
chr4	135311868	135312368	879	Universal	TRUE	TRUE	FALSE	FALSE	TRUE	TRUE
chr4	138172244	138172744	898	Universal	TRUE	TRUE	TRUE	TRUE	TRUE	TRUE
chr4	138180587	138181087	899	Universal	TRUE	TRUE	TRUE	TRUE	TRUE	TRUE
chr4	138192770	138193270	900	Universal	TRUE	TRUE	FALSE	TRUE	FALSE	FALSE
chr4	138225494	138225994	901	Universal	TRUE	TRUE	FALSE	TRUE	FALSE	TRUE
chr4	138417736	138418236	903	Universal	TRUE	TRUE	TRUE	TRUE	TRUE	TRUE
chr4	138599961	138600461	904	Universal	TRUE	TRUE	TRUE	TRUE	TRUE	TRUE
chr5	75245794	75246294	1046	Universal	TRUE	TRUE	TRUE	TRUE	TRUE	TRUE
chr5	99885780	99886280	1063	Universal	TRUE	TRUE	TRUE	TRUE	TRUE	TRUE
chr5	117979828	117980328	1103	Universal	TRUE	TRUE	TRUE	TRUE	TRUE	TRUE
chr5	118036106	118036606	1104	Universal	TRUE	TRUE	TRUE	TRUE	TRUE	TRUE
chr5	118175708	118176208	1105	Universal	TRUE	TRUE	TRUE	TRUE	TRUE	TRUE
chr5	123482248	123482748	1125	Universal	TRUE	TRUE	TRUE	TRUE	TRUE	TRUE
chr5	123484353	123484853	1126	Universal	TRUE	TRUE	FALSE	TRUE	TRUE	TRUE
chr5	137629480	137629980	1158	Universal	TRUE	TRUE	TRUE	TRUE	TRUE	FALSE
chr5	137631888	137632388	1159	Universal	TRUE	TRUE	FALSE	FALSE	FALSE	FALSE
chr5	137648229	137648729	1160	Universal	TRUE	TRUE	TRUE	TRUE	TRUE	TRUE
chr5	139366189	139366689	1162	Universal	TRUE	TRUE	TRUE	TRUE	TRUE	TRUE
chr5	139404456	139404956	1163	Universal	TRUE	TRUE	TRUE	TRUE	TRUE	TRUE
chr5	144792706	144793206	1185	Universal	TRUE	TRUE	TRUE	TRUE	TRUE	TRUE
chr5	147092153	147092653	1191	Universal	TRUE	TRUE	TRUE	TRUE	TRUE	TRUE
chr6	86780612	86781112	1280	Universal	TRUE	TRUE	FALSE	TRUE	TRUE	TRUE
chr6	91093341	91093841	1293	Universal	TRUE	TRUE	TRUE	TRUE	TRUE	TRUE
chr7	24950478	24950978	1407	Universal	TRUE	TRUE	TRUE	TRUE	TRUE	TRUE
chr7	27301176	27301676	1418	Universal	TRUE	TRUE	TRUE	TRUE	TRUE	TRUE
chr7	27321612	27322112	1419	Universal	TRUE	TRUE	TRUE	TRUE	TRUE	TRUE
chr7	28001498	28001998	1420	Universal	TRUE	TRUE	TRUE	TRUE	TRUE	TRUE
chr7	28037908	28038408	1421	Universal	TRUE	TRUE	TRUE	TRUE	TRUE	TRUE
chr7	28056285	28056785	1422	Universal	TRUE	TRUE	TRUE	TRUE	TRUE	TRUE
chr7	45899124	45899624	1462	Universal	TRUE	TRUE	FALSE	TRUE	TRUE	TRUE
chr7	101484078	101484578	1530	Universal	TRUE	TRUE	FALSE	FALSE	FALSE	TRUE
chr7	105230299	105230799	1532	Universal	TRUE	TRUE	TRUE	TRUE	TRUE	TRUE
chr7	113310053	113310553	1549	Universal	TRUE	TRUE	TRUE	TRUE	TRUE	TRUE
chr7	125470942	125471442	1560	Universal	TRUE	TRUE	TRUE	TRUE	TRUE	TRUE
chr7	126654172	126654672	1564	Universal	TRUE	TRUE	FALSE	TRUE	FALSE	TRUE
chr7	131849178	131849678	1589	Universal	TRUE	TRUE	TRUE	TRUE	TRUE	TRUE
chr7	138719840	138720340	1597	Universal	TRUE	TRUE	TRUE	TRUE	TRUE	TRUE
chr7	138725840	138726340	1598	Universal	TRUE	TRUE	FALSE	TRUE	TRUE	TRUE
chr7	138814244	138814744	1599	Universal	TRUE	TRUE	TRUE	TRUE	TRUE	TRUE
chr7	138861040	138861540	1600	Universal	TRUE	TRUE	TRUE	TRUE	TRUE	TRUE
chr7	138882165	138882665	1601	Universal	TRUE	TRUE	FALSE	TRUE	TRUE	TRUE
chr8	10110906	10111406	1644	Universal	TRUE	TRUE	FALSE	TRUE	TRUE	TRUE
chr8	24408282	24408782	1681	Universal	TRUE	TRUE	TRUE	TRUE	TRUE	TRUE
chr8	24474198	24474698	1682	Universal	TRUE	TRUE	FALSE	TRUE	FALSE	TRUE
chr8	24612535	24613035	1683	Universal	TRUE	TRUE	TRUE	TRUE	TRUE	TRUE
chr8	24643111	24643611	1684	Universal	TRUE	TRUE	TRUE	TRUE	TRUE	TRUE
chr8	31581349	31581849	1704	Universal	TRUE	TRUE	TRUE	TRUE	TRUE	TRUE
chr8	31618297	31618797	1705	Universal	TRUE	TRUE	TRUE	TRUE	TRUE	TRUE
chr8	95625823	95626323	1903	Universal	TRUE	TRUE	TRUE	TRUE	TRUE	TRUE
chr8	95811583	95812083	1904	Universal	TRUE	TRUE	TRUE	TRUE	FALSE	FALSE
chr8	96421219	96421719	1912	Universal	TRUE	TRUE	FALSE	FALSE	TRUE	TRUE
chr9	21946757	21947257	2122	Universal	TRUE	TRUE	TRUE	TRUE	TRUE	TRUE
chr9	21963141	21963641	2123	Universal	TRUE	TRUE	TRUE	TRUE	TRUE	TRUE
chr9	40439980	40440480	2145	Universal	TRUE	TRUE	FALSE	TRUE	TRUE	TRUE
chr9	53617450	53617950	2171	Universal	TRUE	TRUE	TRUE	TRUE	TRUE	TRUE
chr9	59630965	59631465	2190	Universal	TRUE	TRUE	TRUE	TRUE	TRUE	TRUE
chr9	74273189	74273689	2233	Universal	TRUE	TRUE	FALSE	TRUE	TRUE	TRUE
chr9	74868367	74868867	2234	Universal	TRUE	TRUE	TRUE	TRUE	TRUE	TRUE
chr9	105981519	105982019	2264	Universal	TRUE	TRUE	FALSE	TRUE	TRUE	TRUE
chr9	106088411	106088911	2265	Universal	TRUE	TRUE	TRUE	TRUE	TRUE	TRUE
chr9	106089643	106090143	2266	Universal	TRUE	TRUE	TRUE	TRUE	TRUE	TRUE
chr10	17703103	17703603	2343	Universal	TRUE	TRUE	TRUE	TRUE	TRUE	TRUE
chr10	43000514	43001014	2375	Universal	TRUE	TRUE	FALSE	TRUE	TRUE	TRUE
chr10	61182188	61182688	2401	Universal	TRUE	TRUE	FALSE	TRUE	TRUE	TRUE
chr10	61193477	61193977	2402	Universal	TRUE	TRUE	FALSE	TRUE	TRUE	TRUE
chr10	61201644	61202144	2403	Universal	TRUE	TRUE	TRUE	TRUE	TRUE	TRUE
chr10	61230452	61230952	2404	Universal	TRUE	TRUE	TRUE	TRUE	TRUE	TRUE
chr10	79997140	79997640	2440	Universal	TRUE	TRUE	TRUE	TRUE	TRUE	TRUE
chr10	79998516	79999016	2441	Universal	TRUE	TRUE	FALSE	FALSE	FALSE	FALSE
chr10	80000172	80000672	2442	Universal	TRUE	TRUE	FALSE	FALSE	FALSE	FALSE
chr10	80001565	80002065	2443	Universal	TRUE	TRUE	TRUE	TRUE	TRUE	TRUE
chr10	80796979	80797479	2447	Universal	TRUE	TRUE	TRUE	TRUE	TRUE	TRUE
chr10	80821537	80822037	2448	Universal	TRUE	TRUE	TRUE	TRUE	FALSE	TRUE
chr10	80872834	80873334	2449	Universal	TRUE	TRUE	TRUE	TRUE	TRUE	TRUE
chr10	81170099	81170599	2450	Universal	TRUE	TRUE	TRUE	TRUE	TRUE	FALSE
chr10	81249730	81250230	2451	Universal	TRUE	TRUE	TRUE	TRUE	TRUE	TRUE
chr10	96494710	96495210	2476	Universal	TRUE	TRUE	TRUE	TRUE	TRUE	TRUE
chr11	33143706	33144206	2569	Universal	TRUE	TRUE	TRUE	TRUE	TRUE	TRUE
chr11	46121014	46121514	2577	Universal	TRUE	TRUE	TRUE	TRUE	TRUE	TRUE
chr11	77654478	77654978	2648	Universal	TRUE	TRUE	TRUE	FALSE	TRUE	TRUE
chr11	77657166	77657666	2649	Universal	TRUE	TRUE	TRUE	TRUE	TRUE	TRUE
chr11	77676219	77676719	2650	Universal	TRUE	TRUE	TRUE	TRUE	TRUE	TRUE
chr11	77727211	77727711	2651	Universal	TRUE	TRUE	TRUE	TRUE	TRUE	TRUE
chr11	77762926	77763426	2652	Universal	TRUE	TRUE	TRUE	TRUE	TRUE	TRUE
chr11	77778103	77778603	2653	Universal	TRUE	TRUE	TRUE	TRUE	TRUE	TRUE
chr11	77784588	77785088	2654	Universal	TRUE	TRUE	TRUE	TRUE	TRUE	TRUE
chr11	84476371	84476871	2673	Universal	TRUE	TRUE	TRUE	TRUE	TRUE	TRUE
chr11	84485188	84485688	2674	Universal	TRUE	TRUE	FALSE	TRUE	TRUE	TRUE
chr11	85791193	85791693	2676	Universal	TRUE	TRUE	TRUE	TRUE	TRUE	TRUE
chr11	101225245	101225745	2753	Universal	TRUE	TRUE	TRUE	TRUE	TRUE	TRUE
chr11	102226071	102226571	2759	Universal	TRUE	TRUE	TRUE	TRUE	TRUE	TRUE
chr11	102285187	102285687	2760	Universal	TRUE	TRUE	TRUE	TRUE	FALSE	FALSE
chr11	102290539	102291039	2761	Universal	TRUE	TRUE	TRUE	FALSE	TRUE	TRUE
chr11	113509438	113509938	2781	Universal	TRUE	TRUE	TRUE	TRUE	TRUE	TRUE
chr11	113601163	113601663	2782	Universal	TRUE	TRUE	TRUE	TRUE	TRUE	TRUE
chr11	114686007	114686507	2788	Universal	TRUE	TRUE	TRUE	TRUE	TRUE	TRUE
chr11	114710928	114711428	2789	Universal	TRUE	TRUE	TRUE	TRUE	TRUE	TRUE
chr11	114734889	114735389	2790	Universal	TRUE	TRUE	TRUE	TRUE	TRUE	TRUE
chr11	114741194	114741694	2791	Universal	TRUE	TRUE	TRUE	TRUE	TRUE	TRUE
chr11	114763734	114764234	2792	Universal	TRUE	TRUE	TRUE	TRUE	TRUE	TRUE
chr11	115078124	115078624	2793	Universal	TRUE	TRUE	TRUE	TRUE	TRUE	TRUE
chr11	115140477	115140977	2794	Universal	TRUE	TRUE	TRUE	TRUE	TRUE	TRUE
chr11	115148913	115149413	2795	Universal	TRUE	TRUE	TRUE	TRUE	TRUE	TRUE
chr11	115248216	115248716	2796	Universal	TRUE	TRUE	FALSE	TRUE	FALSE	FALSE
chr11	115258269	115258769	2797	Universal	TRUE	TRUE	TRUE	TRUE	TRUE	TRUE
chr11	115332181	115332681	2798	Universal	TRUE	TRUE	TRUE	TRUE	TRUE	TRUE
chr11	115364281	115364781	2799	Universal	TRUE	TRUE	TRUE	TRUE	TRUE	TRUE
chr11	117722863	117723363	2818	Universal	TRUE	TRUE	TRUE	TRUE	TRUE	TRUE
chr11	117739680	117740180	2819	Universal	TRUE	TRUE	TRUE	TRUE	TRUE	TRUE
chr11	117766642	117767142	2820	Universal	TRUE	TRUE	TRUE	FALSE	TRUE	TRUE
chr11	117779692	117780192	2821	Universal	TRUE	TRUE	TRUE	TRUE	FALSE	TRUE
chr11	117821651	117822151	2822	Universal	TRUE	TRUE	TRUE	FALSE	TRUE	TRUE
chr11	117840502	117841002	2823	Universal	TRUE	TRUE	TRUE	TRUE	TRUE	TRUE
chr11	117842920	117843420	2824	Universal	TRUE	TRUE	FALSE	FALSE	FALSE	FALSE
chr13	35162684	35163184	2992	Universal	TRUE	TRUE	TRUE	TRUE	TRUE	TRUE
chr13	40870277	40870777	2999	Universal	TRUE	TRUE	TRUE	TRUE	TRUE	TRUE
chr13	107800314	107800814	3103	Universal	TRUE	TRUE	TRUE	TRUE	TRUE	TRUE
chr13	107808709	107809209	3104	Universal	TRUE	TRUE	FALSE	FALSE	FALSE	TRUE
chr13	107815309	107815809	3105	Universal	TRUE	TRUE	FALSE	TRUE	TRUE	TRUE
chr14	69172224	69172724	3193	Universal	TRUE	TRUE	TRUE	TRUE	TRUE	TRUE
chr15	34824538	34825038	3243	Universal	TRUE	TRUE	TRUE	TRUE	TRUE	TRUE
chr15	66890063	66890563	3276	Universal	TRUE	TRUE	TRUE	TRUE	FALSE	TRUE
chr15	66911214	66911714	3277	Universal	TRUE	TRUE	TRUE	TRUE	TRUE	TRUE
chr15	78566956	78567456	3299	Universal	TRUE	TRUE	FALSE	FALSE	FALSE	TRUE
chr15	78657482	78657982	3300	Universal	TRUE	TRUE	TRUE	TRUE	TRUE	TRUE
chr15	78909744	78910244	3302	Universal	TRUE	TRUE	TRUE	TRUE	FALSE	TRUE
chr15	78929066	78929566	3303	Universal	TRUE	TRUE	TRUE	TRUE	TRUE	TRUE
chr15	90962228	90962728	3339	Universal	TRUE	TRUE	TRUE	TRUE	TRUE	TRUE
chr15	99574883	99575383	3362	Universal	TRUE	TRUE	TRUE	FALSE	TRUE	TRUE
chr15	99599942	99600442	3363	Universal	TRUE	TRUE	TRUE	TRUE	TRUE	TRUE
chr15	101118751	101119251	3371	Universal	TRUE	TRUE	TRUE	TRUE	TRUE	TRUE
chr15	101125901	101126401	3372	Universal	TRUE	TRUE	FALSE	TRUE	TRUE	TRUE
chr15	101133176	101133676	3373	Universal	TRUE	TRUE	TRUE	TRUE	TRUE	TRUE
chr15	101226880	101227380	3374	Universal	TRUE	TRUE	TRUE	TRUE	TRUE	TRUE
chr16	21092960	21093460	3427	Universal	TRUE	TRUE	FALSE	TRUE	TRUE	TRUE
chr16	22663067	22663567	3433	Universal	TRUE	TRUE	TRUE	TRUE	TRUE	TRUE
chr16	22774407	22774907	3434	Universal	TRUE	TRUE	TRUE	TRUE	TRUE	TRUE
chr16	35311113	35311613	3467	Universal	TRUE	TRUE	TRUE	TRUE	TRUE	TRUE
chr16	35361557	35362057	3468	Universal	TRUE	TRUE	TRUE	TRUE	TRUE	TRUE
chr16	35384793	35385293	3469	Universal	TRUE	TRUE	TRUE	TRUE	TRUE	TRUE
chr16	35549472	35549972	3470	Universal	TRUE	TRUE	TRUE	TRUE	TRUE	TRUE
chr17	29575622	29576122	3555	Universal	TRUE	TRUE	TRUE	TRUE	TRUE	TRUE
chr17	29616864	29617364	3556	Universal	TRUE	TRUE	TRUE	TRUE	TRUE	TRUE
chr17	29628742	29629242	3557	Universal	TRUE	TRUE	FALSE	TRUE	FALSE	TRUE
chr17	29634727	29635227	3558	Universal	TRUE	TRUE	TRUE	TRUE	TRUE	TRUE
chr17	30223706	30224206	3565	Universal	TRUE	TRUE	TRUE	TRUE	TRUE	TRUE
chr17	85953077	85953577	3672	Universal	TRUE	TRUE	TRUE	TRUE	TRUE	TRUE
chr18	65739370	65739870	3750	Universal	TRUE	TRUE	TRUE	TRUE	TRUE	TRUE
chr18	67462098	67462598	3753	Universal	TRUE	TRUE	FALSE	FALSE	FALSE	FALSE
chr18	67507829	67508329	3754	Universal	TRUE	TRUE	TRUE	TRUE	TRUE	TRUE
chr18	67523421	67523921	3755	Universal	TRUE	TRUE	TRUE	TRUE	TRUE	TRUE
chr18	67524218	67524718	3756	Universal	TRUE	TRUE	TRUE	TRUE	TRUE	TRUE
chr19	18708450	18708950	3817	Universal	TRUE	TRUE	TRUE	TRUE	TRUE	TRUE
chr19	45131994	45132494	3860	Universal	TRUE	TRUE	TRUE	TRUE	TRUE	TRUE
chr19	45281826	45282326	3861	Universal	TRUE	TRUE	TRUE	TRUE	TRUE	TRUE
chr19	45283564	45284064	3862	Universal	TRUE	TRUE	TRUE	TRUE	TRUE	TRUE
